# Step-wise evolution of azole resistance through copy number variation followed by *KSR1* loss of heterozygosity in *Candida albicans*

**DOI:** 10.1101/2024.03.05.583528

**Authors:** Pétra Vande Zande, Cécile Gautier, Nora Kawar, Corinne Maufrais, Katura Metzner, Elizabeth Wash, Annette Beach, Ryan Bracken, Eli Isael Maciel, Caroline Mota Fernandes, Norma V. Solis, Maurizio Del Poeta, Scott G. Filler, Judith Berman, Iuliana V. Ene, Anna Selmecki

## Abstract

Antimicrobial drug resistance poses a global health threat, requiring a deeper understanding of the evolutionary processes that lead to its emergence in pathogens. Complex evolutionary dynamics involve multiple mutations that can result in cooperative or competitive (clonal interference) effects. *Candida albicans*, a major fungal pathogen, displays high rates of copy number variation (CNV) and loss of heterozygosity (LOH). CNV and LOH events involve large numbers of genes and could synergize during evolutionary adaptation. Understanding the contributions of CNV and LOH to antifungal drug adaptation is challenging, especially in the context of whole-population genome sequencing. Here, we document the sequential evolution of fluconazole tolerance and then resistance in a *C. albicans* isolate involving an initial CNV on chromosome 4, followed by an LOH on chromosome R that involves *KSR1*. Similar LOH events involving *KSR1,* which encodes a reductase involved in sphingolipid biosynthesis, were also detected in independently evolved fluconazole resistant isolates. We dissect the specific *KSR1* codons that affect fluconazole resistance and tolerance. The combination of the chromosome 4 CNV and *KSR1* LOH results in a >500-fold increase in azole resistance, illustrating a compelling example of rapid, yet step-wise, interplay between CNV and LOH in drug resistance evolution.
