## Supplementary material for "Step-wise evolution of azole resistance through copy number variation followed by *KSR1* loss of heterozygosity in *Candida albicans*": S1 Table

### Sheet: Sheet1
Strain Name	Collection Number	Genetic Background	Description	Heterogeneity	SNVs called (Coordinates relative to A21)
Transformation background strains
SC5314_AHY1543	AHY1543	SC5314	ADH1/adh1::PTDH3-carTA::SAT1 arg4Δ::/CaARG4 his1∆::hisG/HIS1 RPS1/RPS1::CIp10	Single Colony	NA
BWP17	BWP17	BWP17	ura3Δ::λimm434/ura3Δ::λimm434 his1::hisG/his1::hisG arg4::hisG/arg4::hisG	Single Colony	NA
KSR1 engineered strains
KSR1B/B	AMS5782	SC5314	KSR1B/B transformant	Single Colony	NA
KSR1272*/*	AMS5780	SC5314	KSR1 272*/* transformant	Single Colony	NA
KSR1 LOH1	AMS5784	SC5314	KSR1 transformant evolved LOH1	Single Colony	NA
KSR1 189R/R	AMS6378	YJBT-2760 (SC5314 leu-/-)	KSR1 189R/R transformant	Single Colony	NA
KSR1A/A	AMS5792	SC5314	KSR1A/A transformant	Single Colony	NA
KSR1 heterozygous deletions
SC87	SC87	BWP17	deletion of B allele in BWP17 with UAU insert.	Single Colony	NA
ksr1a/B het-31	AMS5962	SC5314	Deletion of allele A by CRISPR, NAT1 removed	Single Colony	NA
KSR1A/b het 33	AMS5798	SC5314	Deletion of allele B by CRISPR, NAT1 removed	Single Colony	NA
KSR1 homozygous deletions
SC90	SC90	BWP17	ksr1:::UAU/ksr1::URA3 (#5) ura3Δ::λimm434/ura3Δ::λimm434 his1::hisG/his1::hisG arg4::hisG/arg4::hisG	Single Colony	NA
SC91	SC91	BWP17	ksr1:::UAU/ksr1::URA3 (#32) ura3Δ::λimm434/ura3Δ::λimm434 his1::hisG/his1::hisG arg4::hisG/arg4::hisG	Single Colony	NA
ksr1/ksr1	FHY029	SC5314_AHY1543	Deletion of alleles A and B by CRISPR	Single Colony	NA
ksr1/ksr1	FHY030	SC5314_AHY1543	Deletion of alleles A and B by CRISPR	Single Colony	NA
mNeon-Green_Ksr1p strains
mNeon-Green-Ksr1B	AMS5964	SC5314	OE construct of mNeonGreen-KSR1B driven by TDH3 promoter with Nat1 maker	Single Colony	NA
mNeon-Green-Ksr1A	mNeonGreen-Ksr1A	SC5314	OE construct of mNeonGreen-KSR1A driven by TDH3 promoter with Nat1 maker	Single Colony	NA
NCP1 overexpression strains
tetO-NCP1B	AMS4611	Sn152	At native locus, NCP1B overexpressed; tetO::NCP1	Single Colony	NA
tetO-NCP1A	AMS4615	Sn152	At native locus, NCP1A overexpressed; tetO::NCP1	Single Colony	NA
tetO-NCP1, KSR1 LOH1	AMS6379	Sn152	At native locus, NCP1A overexpressed, tetO::NCP1; LOH1 engineered at the KSR1 locus	Single Colony	NA
Evolution experiment 1 strains
Progenitor	AMS2401	SC5314	SC5314 'wild-type' lab strain used for initiation of evolution experiment	Single Colony	NA
P1	AMS5761	SC5314	SC5314 evolved in 1ug/mL FLC colony 7 Passage 1	Population	NA
P2	AMS5762	SC5314	SC5314 evolved in 1ug/mL FLC colony 7 Passage 2	Population	NA
P3	AMS5763	SC5314	SC5314 evolved in 1ug/mL FLC colony 7 Passage 3	Population	NA
P4	AMS5764	SC5314	SC5314 evolved in 1ug/mL FLC colony 7 Passage 4	Population	NA
P5	AMS5765	SC5314	SC5314 evolved in 1ug/mL FLC colony 7 Passage 5	Population	NA
P6	AMS5766	SC5314	SC5314 evolved in 1ug/mL FLC colony 7 Passage 6	Population	NA
P7	AMS5767	SC5314	SC5314 evolved in 1ug/mL FLC colony 7 Passage 7	Population	NA
P8	AMS5768	SC5314	SC5314 evolved in 1ug/mL FLC colony 7 Passage 8	Population	NA
P9	AMS5769	SC5314	SC5314 evolved in 1ug/mL FLC colony 7 Passage 9	Population	NA
P10	AMS4058	SC5314	SC5314 evolved in 1ug/mL FLC colony 7 Passage 10	Population	Chr4:135597T>G
P2.1	AMS5787	SC5314	Single colony isolated from P2 (AMS 5762), colony 1	Single Colony	NA
P2.2	AMS5788	SC5314	Single colony isolated from P2 (AMS 5762), colony 2	Single Colony	NA
P2.3	AMS5789	SC5314	Single colony isolated from P2 (AMS 5762), colony 3	Single Colony	NA
P2.4	AMS5790	SC5314	Single colony isolated from P2 (AMS 5762), colony 4	Single Colony	NA
P2.5	AMS5791	SC5314	Single colony isolated from P2 (AMS 5762), colony 5	Single Colony	NA
P3.1	AMS5770	SC5314	Single colony isolated from P3 (AMS 5763), colony 1	Single Colony	NA
P3.2	AMS5771	SC5314	Single colony isolated from P3 (AMS 5763), colony 2	Single Colony	NA
P3.3	AMS5772	SC5314	Single colony isolated from P3 (AMS 5763), colony 3	Single Colony	NA
P3.4	AMS5773	SC5314	Single colony isolated from P3 (AMS 5763), colony 4	Single Colony	NA
P3.5	AMS5774	SC5314	Single colony isolated from P3 (AMS 5763), colony 5	Single Colony	NA
P4.1	AMS5775	SC5314	Single colony isolated from P4 (AMS 5764), colony 1	Single Colony	NA
P4.2	AMS5776	SC5314	Single colony isolated from P4 (AMS 5764), colony 2	Single Colony	NA
P4.3	AMS5777	SC5314	Single colony isolated from P4 (AMS 5764), colony 3	Single Colony	NA
P4.4	AMS5778	SC5314	Single colony isolated from P4 (AMS 5764), colony 4	Single Colony	NA
P4.5	AMS5779	SC5314	Single colony isolated from P4 (AMS 5764), colony 5	Single Colony	NA
P10.1	AMS5545	SC5314	Single colony isolated from P10 (AMS4058), colony 1	Single Colony	NA
P10.2	AMS5546	SC5314	Single colony isolated from P10 (AMS4058), colony 2	Single Colony	NA
P10.3	AMS5547	SC5314	Single colony isolated from P10 (AMS4058), colony 3	Single Colony	NA
P10.4	AMS5548	SC5314	Single colony isolated from P10 (AMS4058), colony 4	Single Colony	NA
P10.5	AMS5549	SC5314	Single colony isolated from P10 (AMS4058), colony 5	Single Colony	NA
Evolution experiment 2 strains
Progenitor	CAY682 (SC5314)	SC5314_CAY682	SC5314 progenitor used to initiate second evolution experiment	Population	NA
Evolved LOH2	SC5314_HighFoGA	SC5314_CAY682	SC5314 evolved in 1 ug/mL FLC passage 12	Population	ChrR:789862C>A
Evolved LOH3	SC5314_HighFoGB	SC5314_CAY682	SC5314 evolved in 1 ug/mL FLC passage 12	Population	Chr1:3153406G>C, Chr2:1998506A>G, Chr4:634963C>A
Evolved LOH4	SC5314_HighFoGC	SC5314_CAY682	SC5314 evolved in 1 ug/mL FLC passage 12	Population	Chr2:1998506A>G
