## Supplementary material for "Step-wise evolution of azole resistance through copy number variation followed by *KSR1* loss of heterozygosity in *Candida albicans*": S2 Table

### Sheet: Oligonucleotides
Oligo sequences
KSR1 deletion in SC5314
Purpose	Sequence 5'-3'
gRNA Forward	CTAAAGTAGACATTGAACTG
Donor DNA Forward	AACAAGAGAGTTAACGAACTTTCATAATACAACAAAGAGCCCCTTCGCTATTATTTTAATTTCTGTATTTATTACAATAATAAGTAGTTTAACAAACTAA
Donor DNA Reverse	TTAGTTTGTTAAACTACTTATTATTGTAATAAATACAGAAATTAAAATAATAGCGAAGGGGCTCTTTGTTGTATTATGAAAGTTCGTTAACTCTCTTGTT
KSR1 LOH1, KSR1272*/*, KSR1B/B, and KSR1A/A
Purpose	Collection #	Sequence 5'-3'
Downstream homology F'	1624	TTCATGGTTTCTTAGGAGGTGT
Downstream homology R'	1629	TACTAACGCCGCCATCCAGTgcaacgaagtaccttcagtc
NAT F'	1628	gactgaaggtacttcgttgcACTGGATGGCGGCGTTAGTA
NAT R'	1626	caatgataagtagtttaacaaacATCAAGCTTGCCTCGTCCCC
KSR1 locus and upstream homology F'	1627	GGGGACGAGGCAAGCTTGATgtttgttaaactacttatcattg
KSR1 locus and upstream homology R'	1625	ATAGAGTCAACGGGGAACAAGT
Construct SOEing F'	1625	ATAGAGTCAACGGGGAACAAGT
Construct SOEing R'	1624	TTCATGGTTTCTTAGGAGGTGT
Insertion check right flank and Sanger F'	1660	TCACCACAAAGATGCCCAAGG
Insertion check right flank and Sanger R'	1661	ATGGGCTAAATGTACGGGCG
Insertion check left flank F'	1659	GAGAGTCGAAGTGGGCAACA
Insertion check left flank R'	1154	CTCGACATCATCTGCCCAG
Amplification for allelic digest F'	1659	GAGAGTCGAAGTGGGCAACA
Amplification for allelic digest R'	1658	TTCTGCCAAAGCCAAAGCAG
tetO-NCP1 strains
Purpose	Collection #	Sequence 5'-3'
Amplify transformation construct F'	1277	TTCTTTTTAATTTTTTTTTTTGGATTCGTTGTTTCCCGTTATTACTTTATTATTGAGATCATTTCGACTTAggaaacagctatgaccatg
Amplify transformation construct R'	1278	TGGCAAAGTATGCTGCTACTGCAACCACTAATGTCACGATAACGTATAAATCTAATTTGTCTAATGCCATcgactatttatatttgtatg
Transformation check upstream F'	1279	TTCCGGACAAGTTGCTTCTT
Transformation check upstream R'	1176	TCCAACCAGGTGACAATGG
Transformation check downstream F'	1279	TTCCGGACAAGTTGCTTCTT
Transformation check downstream R'	1281	CCAGTAACAGCTCTACCGTCAC
Transformation check across entire locus F'	1177	TAGCTTCAGCATCACCTGGA
Transformation check across entire locus R'	1280	TTCGTCGGCGTTATCAGTAG
Amplification of transformed locus for Sanger F'	1179	TCGTTTCTGATGGGCTTTTC
Amplification of transformed locus for Sanger R'	1281	CCAGTAACAGCTCTACCGTCAC
KSR1189R/R and mNeon-Green-Ksr1p
Purpose	Collection #	Sequence 5'-3'
Amplify NAT1 to construct pJB-T510	2313	GTTCTGGCGGTGGCGGATCCGACATGGAGGCCCAGAATAC
Amplify NAT1 to construct pJB-T510	2251	AAATAAAATATCGCAATTGTCAGTATAGCGACCAGCATTCACATACGATTGACGCATGAT
Amplify mNeonGreen to construct pJB-T510	2315	TACAATCAAATTAATTAACAATGGTTTCTAAAGGTGAAGA
Amplify mNeonGreen to construct pJB-T510	2369	CCACCACCAGAGGAACCGCCTTTATACAATTCATCCATAC
Amplify ORI+AmpR to construct pJB-T510	2325	GGCGGTTCCTCTGGTGGTGGTGGTGCGACAGAGAATTCATCGATGACTGGCCGTCGTTTTACAAC
Amplify ORI+AmpR to construct pJB-T510	2027	GGATCCGCCACCGCCAGAACCGCCACCGTCGACCTGCAGCGTACGGTCATAGCTGTTTCCTGTGTGAAATTGTTATCC
Amplify the TDH3 promoter to construct pJB-T510	2239	GAATGCTGGTCGCTATACTGACAATTGCGATATTTTATTT
Amplify TDH3 promoter to construct pJB-T510	2314	TCTTCACCTTTAGAAACCATTGTTAATTAATTTGATTGTA
Construction of KSR1 overexpression strain (40bp homology upstream of gene ORF, 20bp homology to pJB-T510)	CB-KSR1-F	TTAACGAACTTTCATAATACAACAAAGAGCCCCTTCGCTACGTACGCTGCAGGTCGACGG
Construction of KSR1 overexpression strain (40bp reverse homology following the gene start codon, 20bp homology to pJB-T510)	CB-KSR1-R	CTGTTTTCCCTTCAACGGGAAAGTTAGTTTTAGAAAACCACATCGATGAATTCTCTGTCG
Colony PCR screening of KSR1 overexpression transformants	CB-KSR1-CHK	CGTAATTTGACACATCTGCA
Colony PCR screening of KSR1 overexpression transformants	2039	ATGGTGATGATGGTGATTTGGCTGGT
Screening of KSR1 mutants	2341	GTATTGTTCAGCTCAGTCGTCAGC
Screening of KSR1 mutants	2342	CTGTTAATGAACCAATTTGCAATTGGAGC
Amplify fragment “A” (pJB-T482) for construction of KSR1 mutants	2890	GACGGCACGGCCACGCGTTTAAACCGCC
Amplify fragment “A” (pJB-T482) for construction of KSR1 mutants	2891	CAAATTAAAAATAGTTTACGCAAG
Amplify fragment “B” (pJB-T486) for construction of KSR1 mutants	2892	CCCGCCAGGCGCTGGGGTTTAAACACCG
Stitching of fragments “A” and “B”	2893	AGGTGATGCTGAAGCTATTGAAG
Stitching of fragments “A” and “B”	2895	TGTATTTTGTTTTAAAATTTTAGTGACTGTTTC
Construction of a custom “B” fragment for targeting the KSR1 A allele at codon 189	2898	CGTAAACTATTTTTAATTTGAGTTGTATGGTGACAACTCTGTTTTAGAGCTAGAAATAGC
Donor DNA for single nucleotide mutation of KSR1 at codon 189	2902	CCCCCATGAAGTCTGCAATTGAATCATTATCCATTATTTTACGtCgAGAGTTGTCACCATACAACTATCGTGTCACATGTGTTTTCCCTG
Donor DNA for single nucleotide mutation of KSR1 at codon 189	2903	CAGGGAAAACACATGTGACACGATAGTTGTATGGTGACAACTCTcGaCGTAAAATAATGGATAATGATTCAATTGCAGACTTCATGGGGG
qPCR Primers
Purpose	Collection #	Sequence 5'-3'
NCP1 F'	1261	CCATTCCATTCCCAAGCCCA
NCP1 R'	1262	GCAAACCCGGCAATGGATAA
ACT1 F'	680	AGCTCCAGAAGCTTTGTTCAGACC
ACT1 R'	681	TGCATACGTTCAGCAATACCTGGG
TEF1 F'	1801	AATACCACGTTACCGTCATTGAT
TEF1 R'	1802	CCAGTGATCATATTCTTGATGAAATC
CDR1 F'	1904	GCATATGGTGTTGCTAATGATTCTG
CDR1 R'	1905	AAACCTTCTGTGGCTAATTTCCAA
Plasmid	Description	Source
pJB-T510	p.NAT-TDH3 promoter-mNeonGreen	constructed by Chen Bibi, Berman lab
pJB-T155	pENO1-GFP-OVA323-339, OVA257-264, I-Eα50-66, and 2W1S-NAT1	Maryam Gerami-Nejad (Igyarto et al., 2011. Immunity DOI: 10.1016/j.immuni.2011.06.005 )
pJB-T409	pSFS2A-mNeonGreen	Richard Bennett (pRB895) https://www.addgene.org/124586/
pJB-T482	NAT-marked promoter fragment for use in guide RNA expression cassette stitching PCR	Hernday Lab (pADH110) https://www.addgene.org/90982/
pJB-T486	NAT-marked "empty" guide RNA construct for use in gRNA expression cassette stitching PCR	Hernday Lab (pADH119) https://www.addgene.org/90985/
pJB-T487	NAT-marked CAS9 expression construct	Hernday Lab (pADH137) https://www.addgene.org/90986/
pAS3019	C. albicans optimized NAT	Shen et al, 2003
References
Shen J, Guo W, Köhler JR. 2005. CaNAT1, a heterologous dominant selectable marker for transformation of Candida albicans and other pathogenic Candida species. Infect. Immun. 73:1239–1242.
